# Conserved switch genes regulate a novel cannibalistic morph after whole genome duplication

**DOI:** 10.1101/2023.08.22.554244

**Authors:** Sara Wighard, Hanh Witte, Ralf J. Sommer

## Abstract

Developmental plasticity facilitates morphological and behavioural novelty, but associated regulatory mechanisms remain elusive. Nematodes have emerged as a powerful model to study developmental plasticity and its evolution. Here, we show the predatory nematode *Allodiplogaster sudhausi* evolved an additional third mouth morph, concomitant with whole genome duplication (WGD) and a strong increase in body size. The three mouth morphs are induced by different diets; bacteria, fungi and nematodes. CRISPR experiments indicate that regulation of the third morph involves co-option of a conserved developmental switch gene, which through WGD resulted in two mouth-form regulators. Gene dosage studies revealed a diverged role of these developmental switches, with functional redundancy and quantitative effects in the two mouth-form decisions, respectively. The third morph is cannibalistic and kills kin, whereas the other two morphs do not. Thus, the recent evolution of a new morph relies on pre-existing regulatory mechanisms and adds behavioural and social complexity.

**One-Sentence Summary:** Experimental genetics in a nematode reveals a key role for developmental plasticity in the evolution of nutritional diversity
