## Supplementary material for "Conserved switch genes regulate a novel cannibalistic morph after whole genome duplication": Data S1

### Sheet: Mouth size
Gene knock-out	Strain	Assay	Biological replicate	Mouth width (µm)
sul-2-A	RS3764	P. camemberti	1	13.979
sul-2-A	RS3764	P. camemberti	1	14.13
sul-2-A	RS3764	P. camemberti	1	13.768
sul-2-A	RS3764	P. camemberti	1	14.208
sul-2-A	RS3764	P. camemberti	1	13.793
sul-2-A	RS3764	P. camemberti	1	13.757
sul-2-A	RS3764	P. camemberti	1	15.335
sul-2-A	RS3764	P. camemberti	1	14.667
sul-2-A	RS3764	P. camemberti	2	30.04
sul-2-A	RS3764	P. camemberti	2	14.462
sul-2-A	RS3764	P. camemberti	2	14.322
sul-2-A	RS3764	P. camemberti	2	13.875
sul-2-A	RS3764	P. camemberti	2	13.904
sul-2-A	RS3764	P. camemberti	2	14.143
sul-2-A	RS3764	P. camemberti	2	13.861
sul-2-A	RS3764	E. coli	1	15.012
sul-2-A	RS3764	E. coli	1	15.376
sul-2-A	RS3764	E. coli	1	15.38
sul-2-A	RS3764	E. coli	1	15.349
sul-2-A	RS3764	E. coli	1	15.155
sul-2-A	RS3764	E. coli	1	15.742
sul-2-A	RS3764	E. coli	1	16.017
sul-2-A	RS3764	E. coli	1	15.181
sul-2-A	RS3764	E. coli	1	15.328
sul-2-A	RS3764	E. coli	1	16.43
sul-2-A	RS3764	P. camemberti	3	33.897
sul-2-A	RS3764	P. camemberti	3	14.047
sul-2-A	RS3764	P. camemberti	3	13.975
sul-2-A	RS3764	P. camemberti	3	14.629
sul-2-A	RS3764	P. camemberti	3	13.582
sul-2-A	RS3764	P. camemberti	3	14.629
sul-2-A	RS3764	C. elegans	1	18.274
sul-2-A	RS3764	C. elegans	1	18.045
sul-2-A	RS3764	C. elegans	1	17.529
sul-2-A	RS3764	P. camemberti	4	32.841
sul-2-A	RS3764	P. camemberti	4	14.866
sul-2-A	RS3764	P. camemberti	4	15.889
sul-2-A	RS3764	P. camemberti	4	14.98
sul-2-A	RS3764	C. elegans	2	17.5
sul-2-A	RS3764	C. elegans	2	19.08
sul-2-A	RS3764	C. elegans	2	17.39
sul-2-A	RS3764	C. elegans	2	18.52
sul-2-A	RS3764	C. elegans	2	18.41
sul-2-A	RS3764	C. elegans	2	17.11
sul-2-A	RS3764	C. elegans	2	17.5
sul-2-A	RS3764	C. elegans	2	18.91
sul-2-A	RS3764	C. elegans	2	17.03
sul-2-A	RS3764	C. elegans	2	18.46
sul-2-A	RS3764	C. elegans	2	18.97
sul-2-A	RS3764	C. elegans	3	18.34
sul-2-A	RS3764	C. elegans	3	19.05
sul-2-A	RS3764	C. elegans	3	18.41
sul-2-A	RS3764	C. elegans	3	19.06
sul-2-A	RS3764	C. elegans	3	18.72
sul-2-A	RS3764	C. elegans	3	18.81
sul-2-A	RS3764	C. elegans	3	20.59
sul-2-A	RS3764	C. elegans	3	19.4
sul-2-A	RS3764	C. elegans	3	19.54
sul-2-A	RS3764	P. camemberti	5	33.56
sul-2-A/B	RS3798	P. camemberti	1	13.509
sul-2-A/B	RS3798	P. camemberti	1	14.499
sul-2-A/B	RS3798	P. camemberti	1	14.312
sul-2-A/B	RS3798	P. camemberti	1	12.804
sul-2-A/B	RS3798	P. camemberti	1	14.02
sul-2-A/B	RS3798	P. camemberti	1	13.625
sul-2-A/B	RS3798	P. camemberti	1	12.354
sul-2-A/B	RS3798	C. elegans	1	14.395
sul-2-A/B	RS3798	C. elegans	1	13.462
sul-2-A/B	RS3798	C. elegans	1	14.104
sul-2-A/B	RS3798	P. camemberti	2	13.943
sul-2-A/B	RS3798	P. camemberti	2	13.992
sul-2-A/B	RS3798	P. camemberti	2	14.681
sul-2-A/B	RS3798	P. camemberti	2	14.204
sul-2-A/B	RS3798	P. camemberti	2	14.138
sul-2-A/B	RS3798	P. camemberti	3	13.534
sul-2-A/B	RS3798	P. camemberti	3	13.656
sul-2-A/B	RS3798	P. camemberti	3	13.501
sul-2-A/B	RS3798	P. camemberti	3	14.745
sul-2-A/B	RS3798	E. coli	1	14.916
sul-2-A/B	RS3798	E. coli	1	15.969
sul-2-A/B	RS3798	E. coli	1	16.596
sul-2-A/B	RS3798	E. coli	1	15.136
sul-2-A/B	RS3798	E. coli	1	16.031
sul-2-A/B	RS3798	E. coli	1	16.303
sul-2-A/B	RS3798	E. coli	1	15.722
sul-2-A/B	RS3798	E. coli	1	15.239
sul-2-A/B	RS3798	E. coli	1	15.923
sul-2-A/B	RS3798	C. elegans	2	16.406
sul-2-A/B	RS3798	C. elegans	2	15.06
sul-2-A/B	RS3798	C. elegans	2	15.067
sul-2-A/B	RS3798	C. elegans	2	16.211
sul-2-A/B	RS3798	C. elegans	2	15.326
sul-2-A/B	RS3798	C. elegans	2	15.837
sul-2-A/B	RS3798	C. elegans	2	15.381
sul-2-A/B	RS3798	P. camemberti	3	13.218
sul-2-A/B	RS3798	P. camemberti	3	14.512
sul-2-A/B	RS3798	P. camemberti	3	14.322
sul-2-A/B	RS3798	P. camemberti	3	14.219
sul-2-A/B	RS3798	P. camemberti	3	14.091
sul-2-A/B	RS3798	P. camemberti	3	14.694
sul-2-A/B	RS3798	P. camemberti	3	14.04
sul-2-A/B	RS3798	P. camemberti	3	13.669
sul-2-A/B	RS3798	P. camemberti	3	14.607
sul-2-A/B	RS3798	P. camemberti	3	14.229
sul-2-A/B	RS3798	P. camemberti	3	13.954
sul-2-A/B	RS3798	P. camemberti	3	14.757
sul-2-A/B	RS3798	E. coli	2	14.727
sul-2-A/B	RS3798	E. coli	2	15.024
sul-2-A/B	RS3798	E. coli	2	14.89
sul-2-A/B	RS3798	E. coli	2	14.132
sul-2-A/B	RS3798	E. coli	2	13.619
sul-2-A/B	RS3798	E. coli	2	14.816
sul-2-A/B	RS3798	E. coli	2	13.342
sul-2-A/B	RS3798	E. coli	2	14.03
sul-2-A/B	RS3798	E. coli	2	14.12
sul-2-A/B	RS3798	P. camemberti	4	14.046
sul-2-A/B	RS3798	P. camemberti	4	14.53
sul-2-A/B	RS3798	P. camemberti	4	13.036
sul-2-A/B	RS3798	P. camemberti	4	14.398
sul-2-A/B	RS3798	C. elegans	3	15.167
sul-2-A/B	RS3798	C. elegans	3	14.175
sul-2-A/B	RS3798	C. elegans	3	14.332
sul-2-A/B	RS3798	C. elegans	3	15.395
sul-2-A/B	RS3798	C. elegans	4	17.112
sul-2-A/B	RS3798	C. elegans	4	15.438
sul-2-A/B	RS3798	C. elegans	4	16.747
sul-2-A/B	RS3798	C. elegans	4	15.79
sul-2-A/B	RS3798	C. elegans	4	16.393
sul-2-A/B	RS3798	C. elegans	4	15.601
sul-2-A/B	RS3798	C. elegans	4	15.812
sul-2-A/B	RS3798	C. elegans	4	15.19
sul-2-A/B	RS3798	P. camemberti	5	15.496
sul-2-A/B	RS3798	P. camemberti	5	15.536
sul-2-A/B	RS3798	P. camemberti	5	14.827
sul-2-A/B	RS3798	P. camemberti	5	15.148
sul-2-A/B	RS3798	P. camemberti	5	15.176
sul-2-A/B	RS3798	P. camemberti	5	15.064
sul-2-A/B	RS3798	C. elegans	5	16.571
sul-2-A/B	RS3798	C. elegans	5	16.114
sul-2-A/B	RS3798	C. elegans	5	16.761
sul-2-A/B	RS3798	C. elegans	5	16.869
sul-2-A/B	RS3798	P. camemberti	6	15.68
sul-2-A/B	RS3798	P. camemberti	6	14.735
sul-2-A/B	RS3798	P. camemberti	6	14.657
sul-2-A/B	RS3798	P. camemberti	6	15.485
sul-2-A/B	RS3798	P. camemberti	7	14.71
sul-2-A/B	RS3798	P. camemberti	7	15.902
sul-2-A/B	RS3798	P. camemberti	7	16.202
sul-2-A/B	RS3798	C. elegans	6	15.81
sul-2-A/B	RS3798	C. elegans	6	15.53
sul-2-A/B	RS3798	C. elegans	6	15.13
sul-2-A/B	RS3798	C. elegans	6	14.66
sul-2-A/B	RS3798	C. elegans	6	14.81
sul-2-A/B	RS3798	C. elegans	6	14.75
sul-2-A/B	RS3798	E. coli	3	14.23
sul-2-A/B	RS3798	E. coli	3	15.15
sul-2-A/B	RS3798	E. coli	3	15.19
sul-2-A/B	RS3798	E. coli	3	14.58
sul-2-A/B	RS3798	E. coli	3	13.5
sul-2-A/B	RS3798	P. camemberti	8	15.19
sul-2-A/B	RS3798	P. camemberti	8	14.98
sul-2-A/B	RS3798	P. camemberti	8	13.66
sul-2-A/B	RS3798	P. camemberti	8	14.9
sul-2-A/B	RS3798	P. camemberti	8	13.14
sul-2-A/B	RS3798	P. camemberti	8	15.19
sul-2-A/B	RS3798	P. camemberti	8	14.96
sul-2-A/B	RS3798	P. camemberti	8	15.31
sul-2-A/B/D/E	RS3598	C. elegans	1	17.557
sul-2-A/B/D/E	RS3598	P. camemberti	1	14.556
sul-2-A/B/D/E	RS3598	P. camemberti	1	13.948
sul-2-A/B/D/E	RS3598	P. camemberti	1	14.208
sul-2-A/B/D/E	RS3598	P. camemberti	1	14.408
sul-2-A/B/D/E	RS3598	P. camemberti	1	13.704
sul-2-A/B/D/E	RS3598	C. elegans	2	15.85
sul-2-A/B/D/E	RS3598	E. coli	1	14.096
sul-2-A/B/D/E	RS3598	E. coli	1	14.467
sul-2-A/B/D/E	RS3598	P. camemberti	2	14.917
sul-2-A/B/D/E	RS3598	P. camemberti	2	14.686
sul-2-A/B/D/E	RS3598	P. camemberti	2	14.506
sul-2-A/B/D/E	RS3598	P. camemberti	2	14.71
sul-2-A/B/D/E	RS3598	P. camemberti	2	14.806
sul-2-A/B/D/E	RS3598	C. elegans	3	17.754
sul-2-A/B/D/E	RS3598	C. elegans	3	14.951
sul-2-A/B/D/E	RS3598	C. elegans	3	16.878
sul-2-A/B/D/E	RS3598	C. elegans	3	16.676
sul-2-A/B/D/E	RS3598	C. elegans	3	16.969
sul-2-A/B/D/E	RS3598	C. elegans	3	17.083
sul-2-A/B/D/E	RS3598	C. elegans	3	16.876
sul-2-A/B/D/E	RS3598	P. camemberti	3	13.658
sul-2-A/B/D/E	RS3598	P. camemberti	3	14.254
sul-2-A/B/D/E	RS3598	P. camemberti	3	13.828
sul-2-A/B/D/E	RS3598	P. camemberti	3	13.441
sul-2-A/B/D/E	RS3598	P. camemberti	3	14.482
sul-2-A/B/D/E	RS3598	E. coli	2	14.652
sul-2-A/B/D/E	RS3598	E. coli	2	15.943
sul-2-A/B/D/E	RS3598	E. coli	2	14.433
sul-2-A/B/D/E	RS3598	E. coli	2	14.635
sul-2-A/B/D/E	RS3598	E. coli	2	15.027
sul-2-A/B/D/E	RS3598	E. coli	2	15.173
sul-2-A/B/D/E	RS3598	E. coli	2	15.556
sul-2-A/B/D/E	RS3598	C. elegans	4	15.685
sul-2-A/B/D/E	RS3598	C. elegans	4	14.873
sul-2-A/B/D/E	RS3598	C. elegans	4	14.759
sul-2-A/B/D/E	RS3598	C. elegans	4	15.063
sul-2-A/B/D/E	RS3598	C. elegans	4	14.844
sul-2-A/B/D/E	RS3598	C. elegans	4	14.638
sul-2-A/B/D/E	RS3598	P. camemberti	4	15.01
sul-2-A/B/D/E	RS3598	P. camemberti	4	15.698
sul-2-A/B/D/E	RS3598	P. camemberti	4	14.89
sul-2-A/B/D/E	RS3598	P. camemberti	4	14.398
sul-2-A/B/D/E	RS3598	P. camemberti	4	15.205
sul-2-A/B/D/E	RS3598	P. camemberti	5	13.845
sul-2-A/B/D/E	RS3598	P. camemberti	5	13.556
sul-2-A/B/D/E	RS3598	P. camemberti	5	14.102
sul-2-A/B/D/E	RS3598	P. camemberti	5	13.398
sul-2-A/B/D/E	RS3598	P. camemberti	5	13.373
sul-2-A/B/D/E	RS3598	P. camemberti	5	13.553
sul-2-A/B/D/E	RS3598	P. camemberti	5	13.216
sul-2-A/B/D/E	RS3598	P. camemberti	5	14.136
sul-2-A/B/D/E	RS3598	P. camemberti	5	13.214
sul-2-A/B/D/E	RS3598	P. camemberti	5	13.231
sul-2-A/B/D/E	RS3598	P. camemberti	5	14.212
sul-2-A/B/D/E	RS3598	E. coli	3	16.055
sul-2-A/B/D/E	RS3598	E. coli	3	16.104
sul-2-A/B/D/E	RS3598	E. coli	3	15.987
sul-2-A/B/D/E	RS3598	E. coli	3	16.291
sul-2-A/B/D/E	RS3598	E. coli	3	16.844
sul-2-A/B/D/E	RS3598	E. coli	3	15.749
sul-2-A/B/D/E	RS3598	E. coli	3	16.189
sul-2-A/B/D/E	RS3598	E. coli	3	16.826
sul-2-A/B/D/E	RS3598	E. coli	4	15.012
sul-2-A/B/D/E	RS3598	E. coli	4	15.913
sul-2-A/B/D/E	RS3598	E. coli	4	15.073
sul-2-A/B/D/E	RS3598	E. coli	4	15.82
sul-2-A/B/D/E	RS3598	E. coli	4	16.622
sul-2-A/B/D/E	RS3598	E. coli	4	15.686
sul-2-A/B/D/E	RS3598	E. coli	4	16.429
sul-2-A/B/D/E	RS3598	E. coli	4	15.716
sul-2-A/B/D/E	RS3598	E. coli	5	14.669
sul-2-A/B/D/E	RS3598	E. coli	5	15.185
sul-2-A/B/D/E	RS3598	E. coli	5	15.171
sul-2-A/B/D/E	RS3598	E. coli	5	15.033
sul-2-A/B/D/E	RS3598	C. elegans	5	16.693
sul-2-A/B/D/E	RS3598	C. elegans	5	15.803
sul-2-A/B/D/E	RS3598	C. elegans	5	16.044
sul-2-A/B/D/E	RS3598	C. elegans	5	14.86
sul-2-A/B/D/E	RS3598	C. elegans	5	15.844
sul-2-B	RS3797	P. camemberti	1	14.461
sul-2-B	RS3797	P. camemberti	1	14.579
sul-2-B	RS3797	P. camemberti	1	31.037
sul-2-B	RS3797	P. camemberti	1	13.645
sul-2-B	RS3797	P. camemberti	1	14.486
sul-2-B	RS3797	P. camemberti	1	31.172
sul-2-B	RS3797	P. camemberti	1	14.538
sul-2-B	RS3797	P. camemberti	1	14.451
sul-2-B	RS3797	P. camemberti	1	14.095
sul-2-B	RS3797	P. camemberti	1	15.012
sul-2-B	RS3797	P. camemberti	1	13.51
sul-2-B	RS3797	P. camemberti	1	14.492
sul-2-B	RS3797	P. camemberti	1	31.999
sul-2-B	RS3797	P. camemberti	2	14.168
sul-2-B	RS3797	P. camemberti	2	13.943
sul-2-B	RS3797	P. camemberti	2	13.378
sul-2-B	RS3797	P. camemberti	2	14.714
sul-2-B	RS3797	P. camemberti	2	14.093
sul-2-B	RS3797	P. camemberti	2	14.415
sul-2-B	RS3797	P. camemberti	2	14.126
sul-2-B	RS3797	P. camemberti	2	14.507
sul-2-B	RS3797	P. camemberti	3	13.84
sul-2-B	RS3797	P. camemberti	3	13.629
sul-2-B	RS3797	P. camemberti	3	14.29
sul-2-B	RS3797	P. camemberti	3	12.547
sul-2-B	RS3797	P. camemberti	3	14.166
sul-2-B	RS3797	E. coli	1	16.252
sul-2-B	RS3797	E. coli	1	16.197
sul-2-B	RS3797	E. coli	1	14.978
sul-2-B	RS3797	E. coli	1	15.649
sul-2-B	RS3797	E. coli	1	15.83
sul-2-B	RS3797	E. coli	1	15.46
sul-2-B	RS3797	E. coli	1	15.502
sul-2-B	RS3797	E. coli	1	16.279
sul-2-B	RS3797	E. coli	1	15.786
sul-2-B	RS3797	P. camemberti	4	13.185
sul-2-B	RS3797	P. camemberti	4	15.564
sul-2-B	RS3797	P. camemberti	4	14.785
sul-2-B	RS3797	P. camemberti	4	15.193
sul-2-B	RS3797	P. camemberti	4	16.121
sul-2-B	RS3764	P. camemberti	5	30.62
sul-2-B	RS3764	P. camemberti	5	29.57
sul-2-B	RS3764	P. camemberti	5	30.61
sul-2-B	RS3764	P. camemberti	5	29.54
sul-2-B	RS3764	P. camemberti	5	30.04
sul-2-B	RS3764	P. camemberti	5	14.49
sul-2-B	RS3764	P. camemberti	6	28.29
sul-2-B	RS3764	P. camemberti	6	26.48
sul-2-B	RS3764	P. camemberti	6	29.01
sul-2-B	RS3764	P. camemberti	6	28.51
sul-2-B	RS3764	P. camemberti	6	28.99
sul-2-B	RS3764	P. camemberti	6	14.98
sul-2-B	RS3764	C. elegans	1	18.43
sul-2-B	RS3764	C. elegans	1	15.98
sul-2-B	RS3764	C. elegans	1	16.05
sul-2-B	RS3764	C. elegans	1	14.69
sul-2-B	RS3764	C. elegans	1	14.82
sul-2-B	RS3764	C. elegans	1	20.17
sul-2-B	RS3764	C. elegans	1	17.69
sul-2-B	RS3764	C. elegans	1	14.97
sul-2-B	RS3764	C. elegans	1	20.21
sul-2-B	RS3764	E. coli	2	15.54
sul-2-B	RS3764	E. coli	2	15.12
sul-2-B	RS3764	E. coli	2	17.04
sul-2-B	RS3764	E. coli	2	14.65
sul-2-B	RS3764	E. coli	2	14.66
sul-2-B	RS3764	E. coli	2	15.42
sul-2-B	RS3764	E. coli	2	15.36
sul-2-B	RS3764	E. coli	2	15.03
sul-2-B	RS3764	E. coli	3	16.31
sul-2-B	RS3764	E. coli	3	15.38
sul-2-B	RS3764	E. coli	3	16.04
sul-2-B	RS3764	C. elegans	2	18.17
sul-2-B	RS3764	C. elegans	2	18.28
sul-2-B	RS3764	C. elegans	2	17.47
sul-2-B	RS3764	C. elegans	2	17.45
sul-2-B	RS3764	C. elegans	2	17.17
sul-2-B	RS3764	C. elegans	2	17.36
sul-2-B	RS3764	C. elegans	2	17.25
sul-2-B	RS3764	C. elegans	2	17.23
sul-2-B	RS3764	C. elegans	3	18.53
sul-2-B	RS3764	C. elegans	3	18.11
sul-2-B	RS3764	C. elegans	3	19.34
sul-2-B	RS3764	C. elegans	4	19.8
sul-2-B	RS3764	C. elegans	4	19.25
sul-2-B	RS3764	C. elegans	4	18.31
sul-2-B	RS3764	C. elegans	4	18.14
sul-2-B	RS3764	C. elegans	4	18.67
sul-2-D/E	RS3494	C. elegans	1	19.514
sul-2-D/E	RS3494	P. camemberti	1	14.321
sul-2-D/E	RS3494	P. camemberti	1	15.405
sul-2-D/E	RS3494	P. camemberti	1	14.083
sul-2-D/E	RS3494	P. camemberti	1	30.94
sul-2-D/E	RS3494	P. camemberti	1	14.37
sul-2-D/E	RS3494	E. coli	1	16.527
sul-2-D/E	RS3494	E. coli	1	16.252
sul-2-D/E	RS3494	P. camemberti	2	13.223
sul-2-D/E	RS3494	P. camemberti	2	14.952
sul-2-D/E	RS3494	P. camemberti	2	14.83
sul-2-D/E	RS3494	P. camemberti	2	15.222
sul-2-D/E	RS3494	P. camemberti	2	30.349
sul-2-D/E	RS3494	P. camemberti	2	14.694
sul-2-D/E	RS3494	P. camemberti	2	14.489
sul-2-D/E	RS3494	P. camemberti	2	14.611
sul-2-D/E	RS3494	P. camemberti	3	15.412
sul-2-D/E	RS3494	P. camemberti	3	29.445
sul-2-D/E	RS3494	P. camemberti	3	15.009
sul-2-D/E	RS3494	P. camemberti	3	13.627
sul-2-D/E	RS3494	P. camemberti	3	13.789
sul-2-D/E	RS3494	P. camemberti	4	13.785
sul-2-D/E	RS3494	P. camemberti	4	14.425
sul-2-D/E	RS3494	P. camemberti	4	14.358
sul-2-D/E	RS3494	P. camemberti	4	14.358
sul-2-D/E	RS3494	C. elegans	1	20.35
sul-2-D/E	RS3494	C. elegans	1	18.616
sul-2-D/E	RS3494	C. elegans	1	20.19
sul-2-D/E	RS3494	C. elegans	2	20.235
sul-2-D/E	RS3494	C. elegans	2	20.12
sul-2-D/E	RS3494	C. elegans	2	21.882
sul-2-D/E	RS3494	C. elegans	3	20.404
sul-2-D/E	RS3494	P. camemberti	5	15.047
sul-2-D/E	RS3494	P. camemberti	5	31.468
sul-2-D/E	RS3494	P. camemberti	5	14.146
sul-2-D/E	RS3494	P. camemberti	5	14.474
sul-2-D/E	RS3494	P. camemberti	5	14.146
sul-2-D/E	RS3494	E. coli	2	13.978
sul-2-D/E	RS3494	E. coli	2	15.21
sul-2-D/E	RS3494	E. coli	2	14.666
sul-2-D/E	RS3494	E. coli	2	14.399
sul-2-D/E	RS3494	E. coli	2	14.062
sul-2-D/E	RS3494	E. coli	2	16.024
sul-2-D/E	RS3494	C. elegans	3	19.323
sul-2-D/E	RS3494	E. coli	3	16.61
sul-2-D/E	RS3494	E. coli	3	16.61
sul-2-D/E	RS3494	E. coli	3	16.69
sul-2-D/E	RS3494	E. coli	3	16.35
sul-2-D/E	RS3494	E. coli	3	16.8
sul-2-D/E	RS3494	E. coli	3	17.51
sul-2-D/E	RS3494	E. coli	3	16.49
sul-2-D/E	RS3494	P. camemberti	6	31.13
sul-2-D/E	RS3494	P. camemberti	6	31.97
sul-2-D/E	RS3494	P. camemberti	7	30.52
sul-2-D/E	RS3494	P. camemberti	7	31.11
sul-2-D/E	RS3494	P. camemberti	7	30.3
sul-2-D/E	RS3494	P. camemberti	7	29.96
sul-2-D/E	RS3494	P. camemberti	7	31.29
sul-2-D/E	RS3494	P. camemberti	7	29.22
sul-2-D/E	RS3494	P. camemberti	7	29.89
sul-2-D/E	RS3494	P. camemberti	8	30.3
sul-2-D/E	RS3494	P. camemberti	8	29.53
sul-2-D/E	RS3494	P. camemberti	8	31.82
sul-2-D/E	RS3494	P. camemberti	8	15.41
Wild type	SB413B	C. elegans	1	19.601
Wild type	SB413B	C. elegans	1	19.721
Wild type	SB413B	P. camemberti	1	31.404
Wild type	SB413B	P. camemberti	1	31.253
Wild type	SB413B	P. camemberti	1	29.313
Wild type	SB413B	P. camemberti	1	28.421
Wild type	SB413B	P. camemberti	1	29.781
Wild type	SB413B	P. camemberti	1	29.36
Wild type	SB413B	P. camemberti	1	13.91
Wild type	SB413B	P. camemberti	1	14.828
Wild type	SB413B	P. camemberti	1	14.916
Wild type	SB413B	P. camemberti	1	15.146
Wild type	SB413B	P. camemberti	1	13.382
Wild type	SB413B	P. camemberti	1	13.919
Wild type	SB413B	P. camemberti	2	14.081
Wild type	SB413B	P. camemberti	2	14.999
Wild type	SB413B	C. elegans	2	21.483
Wild type	SB413B	C. elegans	2	21.76
Wild type	SB413B	C. elegans	2	20.95
Wild type	SB413B	C. elegans	2	21.413
Wild type	SB413B	C. elegans	2	20.475
Wild type	SB413B	C. elegans	2	20.229
Wild type	SB413B	C. elegans	2	20.974
Wild type	SB413B	C. elegans	2	22.683
Wild type	SB413B	C. elegans	2	20.702
Wild type	SB413B	E. coli	2	15.561
Wild type	SB413B	E. coli	2	16.541
Wild type	SB413B	E. coli	2	15.112
Wild type	SB413B	E. coli	2	16.247
Wild type	SB413B	E. coli	2	15.349
Wild type	SB413B	E. coli	2	15.448
Wild type	SB413B	P. camemberti	12	14.221
Wild type	SB413B	E. coli	3	16.917
Wild type	SB413B	E. coli	3	15.656
Wild type	SB413B	E. coli	4	14.755
Wild type	SB413B	E. coli	4	15.567
Wild type	SB413B	E. coli	4	14.72
Wild type	SB413B	E. coli	4	15.149
Wild type	SB413B	E. coli	4	15.277
Wild type	SB413B	E. coli	5	16.007
Wild type	SB413B	E. coli	5	16.664
Wild type	SB413B	E. coli	5	16.598
Wild type	SB413B	E. coli	5	17.556
Wild type	SB413B	E. coli	5	15.625
Wild type	SB413B	E. coli	5	14.817
Wild type	SB413B	P. camemberti	3	15.856
Wild type	SB413B	P. camemberti	3	32.748
Wild type	SB413B	P. camemberti	3	26.984
Wild type	SB413B	P. camemberti	3	29.275
Wild type	SB413B	E. coli	1	17.089
Wild type	SB413B	E. coli	1	16.974
Wild type	SB413B	E. coli	1	15.683
Wild type	SB413B	E. coli	1	15.596
Wild type	SB413B	E. coli	1	17.434
Wild type	SB413B	E. coli	1	15.685
Wild type	SB413B	E. coli	1	14.878
Wild type	SB413B	E. coli	1	17.157
Wild type	SB413B	E. coli	1	15.769
Wild type	SB413B	C. elegans	3	19.601
Wild type	SB413B	C. elegans	3	19.191
Wild type	SB413B	C. elegans	3	18.779
Wild type	SB413B	C. elegans	3	18.515
Wild type	SB413B	P. camemberti	4	14.35
Wild type	SB413B	P. camemberti	4	17.891
Wild type	SB413B	P. camemberti	4	14.708
Wild type	SB413B	E. coli	6	15.788
Wild type	SB413B	E. coli	6	14.37
Wild type	SB413B	E. coli	6	14.569
Wild type	SB413B	E. coli	6	14.937
Wild type	SB413B	E. coli	6	15.802
Wild type	SB413B	E. coli	6	14.767
Wild type	SB413B	E. coli	6	15.096
Wild type	SB413B	E. coli	6	17.612
Wild type	SB413B	E. coli	6	15.101
Wild type	SB413B	E. coli	6	18.179
Wild type	SB413B	E. coli	6	17.175
Wild type	SB413B	E. coli	6	14.053
Wild type	SB413B	C. elegans	4	18.113
Wild type	SB413B	C. elegans	4	18.728
Wild type	SB413B	C. elegans	4	19.008
Wild type	SB413B	C. elegans	4	19.377
Wild type	SB413B	C. elegans	4	18.867
Wild type	SB413B	P. camemberti	5	14.417
Wild type	SB413B	P. camemberti	5	14.767
Wild type	SB413B	P. camemberti	5	15.122
Wild type	SB413B	P. camemberti	5	14.404
Wild type	SB413B	P. camemberti	5	15.073
Wild type	SB413B	P. camemberti	5	14.255
Wild type	SB413B	P. camemberti	5	30.892
Wild type	SB413B	P. camemberti	5	15.194
Wild type	SB413B	P. camemberti	6	32.108
Wild type	SB413B	P. camemberti	6	31.482
Wild type	SB413B	P. camemberti	6	31.238
Wild type	SB413B	P. camemberti	6	31.838
Wild type	SB413B	P. camemberti	6	32.203
Wild type	SB413B	P. camemberti	6	32.65
Wild type	SB413B	P. camemberti	6	30.656
Wild type	SB413B	P. camemberti	6	33.652
Wild type	SB413B	P. camemberti	6	34.991
Wild type	SB413B	P. camemberti	6	33.676
Wild type	SB413B	P. camemberti	6	30.564
Wild type	SB413B	P. camemberti	6	34.469
Wild type	SB413B	P. camemberti	6	14.841
Wild type	SB413B	P. camemberti	6	15.697
Wild type	SB413B	P. camemberti	6	14.412
Wild type	SB413B	P. camemberti	6	15.128
Wild type	SB413B	P. camemberti	6	14.46
Wild type	SB413B	P. camemberti	6	14.901
Wild type	SB413B	P. camemberti	6	14.002
Wild type	SB413B	P. camemberti	6	15.242
Wild type	SB413B	P. camemberti	7	16.083
Wild type	SB413B	P. camemberti	7	16.049
Wild type	SB413B	P. camemberti	7	15.716
Wild type	SB413B	P. camemberti	7	15.348
Wild type	SB413B	P. camemberti	7	15.352
Wild type	SB413B	P. camemberti	7	34.594
Wild type	SB413B	P. camemberti	7	31.728
Wild type	SB413B	P. camemberti	7	32.652
Wild type	SB413B	P. camemberti	7	32.6
Wild type	SB413B	P. camemberti	7	33.799
Wild type	SB413B	P. camemberti	7	33.414
Wild type	SB413B	P. camemberti	7	34.413
Wild type	SB413B	C. elegans	5	18.511
Wild type	SB413B	C. elegans	5	19.247
Wild type	SB413B	C. elegans	5	19.822
Wild type	SB413B	P. camemberti	8	13.877
Wild type	SB413B	P. camemberti	8	16.288
Wild type	SB413B	P. camemberti	8	14.479
Wild type	SB413B	P. camemberti	8	14.328
Wild type	SB413B	P. camemberti	8	14.744
Wild type	SB413B	P. camemberti	8	32.453
Wild type	SB413B	P. camemberti	8	31.576
Wild type	SB413B	P. camemberti	8	30.315
Wild type	SB413B	P. camemberti	8	30.226
Wild type	SB413B	P. camemberti	8	30.02
Wild type	SB413B	P. camemberti	8	31.882
Wild type	SB413B	P. camemberti	8	31.469
Wild type	SB413B	P. camemberti	8	29.558
Wild type	SB413B	P. camemberti	8	31.76
Wild type	SB413B	P. camemberti	8	32.749
Wild type	SB413B	P. camemberti	8	32.335
Wild type	SB413B	P. camemberti	8	32.959
Wild type	SB413B	P. camemberti	8	33.092
Wild type	SB413B	P. camemberti	8	33.261
Wild type	SB413B	P. camemberti	8	32.103
Wild type	SB413B	P. camemberti	8	32.21
Wild type	SB413B	C. elegans	6	18.315
Wild type	SB413B	C. elegans	6	18.588
Wild type	SB413B	C. elegans	6	18.578
Wild type	SB413B	C. elegans	6	19.2
Wild type	SB413B	C. elegans	6	19.862
Wild type	SB413B	C. elegans	6	19.603
Wild type	SB413B	C. elegans	6	20.081
Wild type	SB413B	C. elegans	6	19.918
Wild type	SB413B	C. elegans	7	18.8
Wild type	SB413B	C. elegans	7	18.467
Wild type	SB413B	C. elegans	7	18.69
Wild type	SB413B	C. elegans	7	19.62
Wild type	SB413B	C. elegans	7	18.387
Wild type	SB413B	C. elegans	7	18.54
Wild type	SB413B	C. elegans	7	18.924
Wild type	SB413B	C. elegans	7	19.798
Wild type	SB413B	C. elegans	7	19.924
Wild type	SB413B	C. elegans	7	19.594
Wild type	SB413B	C. elegans	7	18.922
Wild type	SB413B	P. camemberti	9	14.444
Wild type	SB413B	P. camemberti	9	14.054
Wild type	SB413B	C. elegans	8	21.573
Wild type	SB413B	C. elegans	8	18.649
Wild type	SB413B	C. elegans	8	21.612
Wild type	SB413B	C. elegans	8	20.998
Wild type	SB413B	C. elegans	8	20.544
Wild type	SB413B	C. elegans	8	20.666
Wild type	SB413B	C. elegans	8	21.42
Wild type	SB413B	C. elegans	8	21.23
Wild type	SB413B	C. elegans	8	21.057
Wild type	SB413B	C. elegans	8	22.941
Wild type	SB413B	P. camemberti	13	32.221
Wild type	SB413B	P. camemberti	13	28.351
Wild type	SB413B	P. camemberti	13	32.203
Wild type	SB413B	P. camemberti	13	32.462
Wild type	SB413B	P. camemberti	13	31.423
Wild type	SB413B	P. camemberti	13	31.194
Wild type	SB413B	E. coli	7	15.065
Wild type	SB413B	E. coli	7	16.14
Wild type	SB413B	E. coli	7	15.866
Wild type	SB413B	E. coli	7	14.626
Wild type	SB413B	E. coli	7	15.438
Wild type	SB413B	E. coli	7	14.876
Wild type	SB413B	E. coli	7	16.487
Wild type	SB413B	P. camemberti	10	15.44
Wild type	SB413B	P. camemberti	10	15.69
Wild type	SB413B	P. camemberti	10	15.05
Wild type	SB413B	P. camemberti	10	15.8
Wild type	SB413B	P. camemberti	10	14.34
Wild type	SB413B	P. camemberti	10	15.05
Wild type	SB413B	P. camemberti	10	13.91
Wild type	SB413B	E. coli	8	15.12
Wild type	SB413B	E. coli	8	15.77
Wild type	SB413B	E. coli	8	14.86
Wild type	SB413B	E. coli	8	15.43
Wild type	SB413B	P. camemberti	11	13.71
Wild type	SB413B	P. camemberti	11	14.14
Wild type	SB413B	P. camemberti	11	14.12
Wild type	SB413B	P. camemberti	11	14.98
Wild type	SB413B	P. camemberti	11	15.13
Wild type	SB413B	P. camemberti	11	15.26
Wild type	SB413B	P. camemberti	11	14.5
Wild type	SB413B	P. camemberti	11	13.59
Wild type	SB413B	P. camemberti	11	15.19
Wild type	SB413B	P. camemberti	11	14.72
Wild type	SB413B	P. camemberti	11	14.59
Wild type	SB413B	P. camemberti	11	14.63
Wild type	SB413B	P. camemberti	11	14.67
Wild type	SB413B	P. camemberti	11	14.57
Wild type	SB413B	P. camemberti	11	15.04
Wild type	SB413B	E. coli	8	17.13
Wild type	SB413B	E. coli	8	15.17
Wild type	SB413B	E. coli	8	15.86
