## Supplementary material for "Conserved switch genes regulate a novel cannibalistic morph after whole genome duplication": Data S4

### Sheet: Sheet2
Mouth form	Assay	A.sudhausi juveniles fed on
Eu	C. elegans	0
Eu	C. elegans	0
Eu	C. elegans	0
Eu	C. elegans	0
Eu	C. elegans	0
Eu	C. elegans	0
Eu	C. elegans	0
Eu	C. elegans	0
Eu	C. elegans	0
Eu	C. elegans	0
Eu	C. elegans	0
Eu	C. elegans	0
Eu	C. elegans	0
Eu	C. elegans	0
Eu	C. elegans	0
Eu	C. elegans	0
Eu	C. elegans	3
Eu	C. elegans	0
Eu	C. elegans	0
Eu	C. elegans	0
Eu	C. elegans	0
Eu	C. elegans	0
Eu	C. elegans	0
St	E. coli	0
St	E. coli	0
St	E. coli	0
St	E. coli	0
St	E. coli	0
St	E. coli	0
St	E. coli	0
St	E. coli	0
St	E. coli	0
St	E. coli	0
St	E. coli	0
St	E. coli	0
St	E. coli	0
St	E. coli	0
St	E. coli	0
St	E. coli	0
St	E. coli	0
St	E. coli	0
St	E. coli	0
St	E. coli	0
St	E. coli	0
St	old and starved	0
St	old and starved	0
St	old and starved	0
St	old and starved	0
St	old and starved	0
St	old and starved	0
St	old and starved	0
St	old and starved	0
St	old and starved	0
St	old and starved	0
St	old and starved	0
St	old and starved	0
St	old and starved	0
St	old and starved	0
St	P. camemberti	0
St	P. camemberti	0
St	P. camemberti	0
St	P. camemberti	0
St	P. camemberti	0
St	P. camemberti	0
St	P. camemberti	0
St	P. camemberti	0
St	P. camemberti	0
St	P. camemberti	0
St	P. camemberti	0
St	P. camemberti	0
St	P. camemberti	0
St	P. camemberti	0
St	P. camemberti	0
St	P. camemberti	0
St	P. camemberti	0
St	P. camemberti	0
St	P. camemberti	0
St	P. camemberti	0
Te	old and starved	4
Te	old and starved	2
Te	old and starved	2
Te	old and starved	3
Te	old and starved	0
Te	old and starved	0
Te	old and starved	4
Te	old and starved	0
Te	old and starved	4
Te	old and starved	1
Te	old and starved	1
Te	old and starved	3
Te	old and starved	2
Te	old and starved	0
Te	P. camemberti	1
Te	P. camemberti	1
Te	P. camemberti	3
Te	P. camemberti	3
Te	P. camemberti	0
Te	P. camemberti	1
Te	P. camemberti	0
Te	P. camemberti	0
Te	P. camemberti	1
Te	P. camemberti	0
Te	P. camemberti	2
Te	P. camemberti	1
Te	P. camemberti	1
Te	P. camemberti	4
Te	P. camemberti	0
Te	P. camemberti	3
Te	P. camemberti	0
Te	P. camemberti	0
Te	P. camemberti	3
Te	P. camemberti	5
