## Supplementary material for "Conserved switch genes regulate a novel cannibalistic morph after whole genome duplication": Data S3

### Sheet: Brood size
Mouth form	Biological replicate	Brood size
St	1	87
St	1	67
St	1	83
St	1	88
St	1	96
St	2	49
St	2	70
St	2	69
St	2	94
St	2	0
St	3	103
St	3	111
St	3	22
St	3	106
St	3	104
St	4	101
St	4	69
St	4	88
St	4	42
St	4	23
St	5	87
St	5	78
St	5	88
St	5	101
St	5	102
St	6	108
St	6	114
St	6	134
St	6	119
St	6	89
St	7	113
St	7	60
St	7	129
St	7	104
St	7	114
Te	1	18
Te	1	91
Te	1	76
Te	1	10
Te	1	52
Te	2	79
Te	2	22
Te	2	45
Te	2	22
Te	2	107
Te	3	20
Te	3	74
Te	3	92
Te	3	92
Te	3	69
Te	4	76
Te	4	24
Te	4	30
Te	4	75
Te	4	127
Te	5	62
Te	5	105
Te	5	95
Te	5	38
Te	5	75
Te	6	93
Te	6	74
Te	6	52
Te	6	84
Te	6	94
Te	7	14
Te	7	39
Te	7	45
Te	7	72
Te	7	34
