## Supplementary material for "Conserved switch genes regulate a novel cannibalistic morph after whole genome duplication": Data S2

### Sheet: Body size
Mouth form	Biological Replicate	volume	length	middleWidth	meanWidth	surfaceArea
St	1	9247.23	1614.79	84.4871	82.8121	422812
St	1	6227.03	1423.83	84.3	73.7699	321509
St	1	7975.66	1300.24	103.628	85.8948	346877
St	1	8273.46	1388.26	124.784	85.2191	362774
St	1	8384.65	1324.16	91.487	86.8311	357604
St	1	10818.6	1609.77	116.945	88.9625	449281
Te	1	5158.19	1136.29	83.5473	72.8956	261316
Te	1	5065.97	1084.51	88.86	75.15	253027
Te	1	6043.35	1222.27	92.1749	78.0429	293023
Te	1	4945.27	1156.13	87.9669	72.1866	258642
Te	2	5249.45	1196.27	84.3	71.9391	269256
Te	2	4845.57	1136.81	78.2775	71.3339	254959
Te	2	4692.49	1148.01	84.4871	69.7932	250622
Te	2	4746.13	1037.71	87.7872	74.5037	241328
St	2	8365.44	1470.75	96.0346	83.8321	379400
St	2	7855.97	1423.83	104.538	81.7039	356151
St	2	7328.37	1328.65	99.5867	81.0037	337062
St	2	5818.45	1280.8	85.9695	74.3912	293282
St	2	6794.94	1361.49	105.59	77.6921	324983
St	2	7955.49	1367	105.59	83.9513	354195
Te	3	3599.35	1127.75	70.4184	62.421	217377
Te	3	6184.02	1357.44	87.9669	73.4109	313202
Te	3	4879.88	1168.81	87.2459	71.6013	258737
St	3	7061.77	1430.58	96.1989	77.0091	339048
St	3	4547.69	1278.49	74.9802	66.0679	260541
St	3	6901.78	1417.81	100.061	77.5217	333934
St	3	5918.13	1325.93	83.5473	73.4158	300238
St	3	6804.09	1448.72	103.169	74.8595	335267
St	3	6833.72	1470.32	101.316	74.2917	337173
St	3	5771.24	1227.86	80.4662	74.0696	287320
St	4	6564.18	1381.58	79.0759	76.3656	323939
St	4	7794.46	1439.53	105.812	80.2594	358993
St	4	4805.75	1248.01	84.7496	67.362	264689
St	4	6279.7	1323.37	92.3824	75.6937	310247
St	4	4852.41	1256.47	82.2192	67.7105	264412
St	4	5505.46	1298.25	87.2067	70.598	289063
St	4	9155.67	1483.31	104.809	87.1304	397636
St	4	6466.37	1219.47	105.812	79.5247	300764
St	4	6204.53	1314.08	85.4942	76.1889	306405
St	4	5148.58	1252.89	84.5	71.1188	274539
St	4	8572.9	1469.33	117.72	83.7508	381194
St	4	6251.7	1313.06	97.7164	74.3771	307389
St	4	6568.91	1344.49	88.4096	77.1812	320124
St	4	6769.59	1447.06	87.2067	71.471	332244
St	4	14394.2	1544.48	70.0071	97.3437	698705
St	4	7387.18	1392.78	96.6294	79.525	343932
St	5	8147.44	1454.99	105.011	81.4429	367558
St	5	5352.41	1370.45	72.6722	69.0332	289488
St	5	10260.2	1408.91	93.7443	88.5589	393551
St	5	5379.46	1234.29	82.2192	71.3623	276766
St	5	5911.72	1294.22	91.2318	73.3976	298489
St	5	5300.74	1249.87	90.5345	71.4502	275757
St	5	3979.48	1301.46	74.1114	56.7979	237384
St	5	6236.75	1427.64	87.4486	71.3554	321789
St	5	6881.75	1400.72	88.4096	75.5401	332537
St	5	5906.75	1371.93	88.4096	72.291	307683
St	5	7328.68	1549.98	87.2067	75.5503	362021
St	5	7461.05	1429.54	97.5	78.3961	349300
St	5	6879.32	1396.73	85.4942	76.4198	333438
St	5	5517.82	1351.18	88.4096	68.2999	287059
St	5	4872.94	1292.22	84.7496	66.5898	268606
St	5	4636.33	1203.5	74.1114	67.3555	253127
St	5	5549.43	1290.08	118.614	68.9602	278461
St	5	6582.97	1377.41	95.9713	76.0108	322758
Te	4	6319.61	1320.81	99.0051	76.1104	309141
Te	4	8279.42	1419.47	99.0051	84.8115	369486
Te	4	3960.98	1259.04	71.7948	59.9499	235527
Te	4	7222.05	1300.16	96.6294	81.5544	333029
Te	4	6729.84	1156.7	99.0051	82.6639	302736
Te	4	6640.39	1279.43	88.4096	66.7479	276673
Te	4	2654.48	1245.23	71.5	46.073	178951
Te	4	2900.11	1208.81	72.6722	49.9526	192322
Te	4	6522.32	1388.7	78.2704	75.868	326629
St	6	6564.18	1381.58	79.0759	76.3656	323939
St	6	6204.53	1314.08	85.4942	76.1889	306405
St	6	5148.58	1252.89	84.5	71.1188	274539
St	6	8147.44	1454.99	105.011	81.4429	367558
St	6	5911.72	1294.22	91.2318	73.3976	298489
St	6	5300.74	1249.87	90.5345	71.4502	275757
St	6	6236.75	1427.64	87.4486	71.3554	321789
St	6	9068.12	1510.1	95.9713	83.3009	400952
St	6	6881.75	1400.72	88.4096	75.5401	332537
St	6	5906.75	1371.93	88.4096	72.291	307683
St	6	7328.68	1549.98	87.2067	75.5503	362021
St	6	7461.05	1429.54	97.5	78.3961	349300
St	6	6582.97	1377.41	95.9713	76.0108	322758
Te	5	6597.8	1324.2	91.2318	76.6692	320156
Te	5	6455.22	1290.64	104.809	77.9671	309748
Te	5	6154.31	1088.17	72.6722	77.2053	279508
Te	5	6351.44	1323.41	87.2067	75.3993	311617
Te	5	7466.77	1393.43	91.9239	80.0016	347477
Te	5	6753.42	1365.02	91	77.7284	327816
Te	5	5506.75	1185.89	90.3009	74.3132	275918
Te	5	5390.13	1311.33	84.5	70.0571	287924
Te	5	7918.25	1556.44	82.7315	72.607	542245
Te	5	5843.73	1332.04	86.7208	71.937	300893
Te	5	5446.73	1209.89	81.4448	73.328	279098
Te	5	5435.43	1296.62	84.5	71.2773	288983
Te	5	5434.68	1345.56	78.5398	69.693	292643
Te	5	6987.79	1354.79	88.4096	78.6514	332778
St	7	6120.31	1305.26	94.6414	74.9497	303559
St	7	7401.47	1425.37	91	79.0111	351204
St	7	6234.58	1346.12	84.5	74.3011	313144
St	7	8205.4	1496.64	93.7443	80.5526	381599
St	7	5196.76	1332.83	82.2192	68.52	286144
St	7	7226.81	1528.35	91.9239	76.0285	357752
St	7	5913.97	1397.6	88.4096	71.8977	310067
St	7	6103.01	1369.7	90.3009	73.5036	311649
St	7	6564.18	1381.58	79.0759	76.3656	323939
St	7	6204.53	1314.08	85.4942	76.1889	306405
St	8	5148.58	1252.89	84.5	71.1188	274539
St	8	8147.44	1454.99	105.011	81.4429	367558
St	8	5911.72	1294.22	91.2318	73.3976	298489
St	8	5300.74	1249.87	90.5345	71.4502	275757
St	8	6236.75	1427.64	87.4486	71.3554	321789
St	8	6881.75	1400.72	88.4096	75.5401	332537
St	8	5906.75	1371.93	88.4096	72.291	307683
St	8	7328.68	1549.98	87.2067	75.5503	362021
St	8	7461.05	1429.54	97.5	78.3961	349300
St	8	5420.35	1197.22	84.7496	73.4719	276035
St	8	6582.97	1377.41	95.9713	76.0108	322758
Te	6	6597.8	1324.2	91.2318	76.6692	320156
Te	6	6455.22	1290.64	104.809	77.9671	309748
Te	6	6154.31	1088.17	72.6722	77.2053	279508
Te	6	6351.44	1323.41	87.2067	75.3993	311617
Te	6	7466.77	1393.43	91.9239	80.0016	347477
Te	6	6753.42	1365.02	91	77.7284	327816
Te	6	5506.75	1185.89	90.3009	74.3132	275918
Te	6	5390.13	1311.33	84.5	70.0571	287924
Te	6	7918.25	1556.44	82.7315	72.607	542245
Te	6	5843.73	1332.04	86.7208	71.937	300893
Te	6	5446.73	1209.89	81.4448	73.328	279098
Te	6	5435.43	1296.62	84.5	71.2773	288983
Te	6	5434.68	1345.56	78.5398	69.693	292643
Te	6	6987.79	1354.79	88.4096	78.6514	332778
St	9	7794.46	1439.53	105.812	80.2594	358993
St	9	4966.04	1198.43	83.2406	70.0798	260778
St	9	4805.75	1248.01	84.7496	67.362	264689
St	9	6279.7	1323.37	92.3824	75.6937	310247
St	9	4852.41	1256.47	82.2192	67.7105	264412
St	9	5505.46	1298.25	87.2067	70.598	289063
St	9	5682.2	1190.68	98.3628	75.7381	279881
St	9	9155.67	1483.31	104.809	87.1304	397636
St	9	6466.37	1219.47	105.812	79.5247	300764
St	9	5956.6	1175.31	75.8024	74.7756	275253
St	9	8572.9	1469.33	117.72	83.7508	381194
St	9	6251.7	1313.06	97.7164	74.3771	307389
St	9	6568.91	1344.49	88.4096	77.1812	320124
St	9	6769.59	1447.06	87.2067	71.471	332244
St	9	6830.89	1288.43	74.1114	78.1743	319160
St	10	14394.2	1544.48	70.0071	97.3437	698705
St	10	5585.63	1221.23	91.2318	73.3792	279536
St	10	6774.81	1282.93	99.0051	79.4488	315247
St	10	7387.18	1392.78	96.6294	79.525	343932
St	10	5352.41	1370.45	72.6722	69.0332	289488
St	10	10260.2	1408.91	93.7443	88.5589	393551
St	10	5379.46	1234.29	82.2192	71.3623	276766
St	10	3979.48	1301.46	74.1114	56.7979	237384
St	10	6879.32	1396.73	85.4942	76.4198	333438
St	10	5517.82	1351.18	88.4096	68.2999	287059
St	10	4872.94	1292.22	84.7496	66.5898	268606
St	10	4636.33	1203.5	74.1114	67.3555	253127
St	10	5549.43	1290.08	118.614	68.9602	278461
Te	7	6319.61	1320.81	99.0051	76.1104	309141
Te	7	8279.42	1419.47	99.0051	84.8115	369486
Te	7	3960.98	1259.04	71.7948	59.9499	235527
Te	7	7222.05	1300.16	96.6294	81.5544	333029
Te	7	5620.37	1143.14	91.2318	75.7755	272736
Te	7	6729.84	1156.7	99.0051	82.6639	302736
Te	7	2900.11	1208.81	72.6722	49.9526	192322
Te	7	6522.32	1388.7	78.2704	75.868	326629
Te	8	5613.01	1194.16	74.1114	74.1977	281119
Te	8	5078.1	1131.62	84.5	73.7473	259356
Te	8	4601.92	1132.27	83.2406	68.7861	247598
Te	8	4713.59	1069.37	78	72.2884	241276
Te	8	5559.58	1191.24	85.4942	75.2349	277216
Te	8	5533.05	1224.99	79.3426	72.4621	282811
Te	8	6661.94	1275.27	93.7443	79.1414	315685
Te	8	6032.22	1299.08	84.7496	75.5455	302037
Te	8	5604.78	1221.18	90.5345	74.9231	281160
Te	8	4524.15	1035.85	83.2406	71.8074	232948
Te	8	4607.3	1131.85	79.3426	69.6436	247080
Te	9	9838.25	1386.93	93.0658	93.2049	400556
Te	9	7052.27	1267.56	78	81.1448	324465
Te	9	9985.26	1454.06	107.201	91.8781	410407
Te	9	10058.1	1320.58	114.997	96.2121	393967
Te	9	9815.94	1292.54	110.691	95.5229	385879
Te	9	11488.1	1477.83	108.182	96.7537	447924
Te	9	8567.04	1306.1	117.18	87.4189	361698
Te	10	4995.52	1204.66	84.7496	71.3364	264920
Te	10	17232	1741.6	80.4006	98.3524	869778
Te	10	6862.78	1159.39	97.5	79.0019	362803
Te	10	5502.99	1201.87	84.7496	73.6222	276877
Te	10	5679.16	1315.06	87.2067	72.8006	296587
Te	10	5468.06	1244.39	82.2192	72.1129	282589
Te	10	8189.96	1531.41	90.5345	80.7762	382698
Te	10	4951.66	1118.25	85.4942	71.9792	254750
Te	10	6576.83	1420.81	83.2406	74.9555	331718
Te	10	4446.94	1125.08	85.4942	68.4918	241005
Te	10	5414.85	1231.91	79.3426	71.7284	278879
Te	10	5826.28	1268.81	84.5	73.4235	296142
Te	10	6224.81	1398.16	93.0658	73.5572	318521
